# Population genomics reveal genetic variants associated with lunar-regulated spawning time in grass puffer

**DOI:** 10.64898/2026.03.31.715739

**Authors:** Yuma Katada, Daisuke Kurokawa, Mats E. Pettersson, Junfeng Chen, Liang Ren, Taiki Yamaguchi, Tomoya Nakayama, Kousuke Okimura, Michiyo Maruyama, Ren Enomoto, Hironori Ando, Gen Kurosawa, Asako Sugimura, Yoko Hattori, Leif Andersson, Takashi Yoshimura

**Affiliations:** Institute of Transformative Bio-Molecules (WPI-ITbM), Nagoya University, Furo-cho, Chikusa-ku, Nagoya, Aichi, 464-8601, Japan; Laboratory of Animal Integrative Physiology, Graduate School of Bioagricultural Sciences, Nagoya University, Furo-cho, Chikusa-ku, Nagoya, Aichi, 464-8601, Japan; Misaki Marine Biological Station, Graduate School of Science, The University of Tokyo, 1024 Koajiro, Misaki, Miura, Kanagawa 238-0225, Japan; Science for Life Laboratory, Department of Medical Biochemistry and Microbiology, Uppsala University, Uppsala, Sweden; Sado Marine Biological Station, Sado Island Center for Ecological Sustainability, Niigata University, 87 Tassha, Sado 952-2135, Niigata, Japan; RIKEN Center for Interdisciplinary Theoretical and Mathematical Sciences (iTHEMS), Wako, Saitama, 351-0198 Japan; Toyota Boshoku Corporation, 1-1 Toyoda-cho, Kariya, Aichi, 448-8651, Japan; Department of Veterinary Integrative Biosciences, Texas A&M University, College Station, USA; Center for One Medicine Innovative Translational Research (COMIT), Nagoya University, Nagoya, Aichi 464-8601, Japan

**Keywords:** geographic variation, grass puffer, semilunar rhythm, circadian rhythm, population genomics, triple CRISPR

## Abstract

High and low tides occur twice a day (every ∼12.4 hours), with the largest tidal ranges during spring tides around new and full moons (every ∼14.765 days). Although lunar cycles shape diverse animal phenotypes, particularly the reproduction of coastal animals, the genetic basis of lunar-related rhythms remains unclear. Since phenotypic variation is a valuable resource for elucidating such mechanisms, we examined geographic variation in the lunar-regulated mass spawning of the grass puffer (*Takifugu alboplumbeus*) along the Japanese coast. Western populations spawned during the first half of the spring tides, whereas eastern populations spawned during the second half. Furthermore, the spawning was restricted to a narrow daily time window that occurred earlier in the western populations than in the eastern ones. Assuming that spawning is regulated by circadian gating, this geographic shift in the daily spawning window could account for the population difference in semilunar spawning timing. Consistent with this hypothesis, the free-running circadian period (τ), which can affect the phase of the gating window, was shorter in the western populations. Mathematical modeling recapitulated the observed geographic difference in the spawning time window based on variation in τ. To identify candidate genes responsible for these differences, we conducted population genomics analysis and identified proline-rich transmembrane protein 1-like (prrt1l) as a candidate. Expression of *prrt1l* was observed in the circadian pacemaker suprachiasmatic nucleus, and triple CRISPR F0 knockout of *prrt1l* shortened the free-running period in larvae. These findings suggest a potential mechanism underlying the geographic variation in lunar-synchronized spawning behavior.

**Highlights:**

- The geographic variation exists in the lunar-regulated spawning of the grass puffer, with differences in spawning dates and times between western and eastern Japan.
- The free-running period of western populations is shorter than that of eastern populations, which is consistent with their earlier spawning timing.
- Population genomics analysis identified *prrt1l* as a candidate gene harboring population-specific missense mutations, the knockout of which shortens the free-running period.
