## Supplementary material for "Population genomics reveal genetic variants associated with lunar-regulated spawning time in grass puffer": Table S1

### Sheet: Table S2
Table S1. 24 candidate genes located in the highly differentiated genomic regions
gene_id	seqnames	start	end	width	strand
LOC101061700	NC_042285.1	12391728	12399688	7961	+
LOC101061471	NC_042285.1	12401215	12408945	7731	+
LOC101075055	NC_042285.1	12410132	12417332	7201	+
LOC101080029	NC_042285.1	12417876	12423213	5338	-
LOC115252033	NC_042285.1	12424136	12427153	3018	+
LOC101075939	NC_042285.1	12428636	12434765	6130	+
LOC115249934	NC_042285.1	12436199	12441384	5186	-
LOC101079804	NC_042285.1	12446463	12452332	5870	-
clip4	NC_042286.1	2837113	2857495	20383	-
LOC101069251	NC_042290.1	7558634	7561548	2915	-
LOC115246512	NC_042291.1	4773297	4779170	5874	-
LOC115250343	NC_042291.1	4779331	4780455	1125	-
LOC115250516	NC_042291.1	9057523	9070275	12753	+
atad2	NC_042291.1	9061916	9072981	11066	-
LOC115250576	NC_042291.1	9066232	9066365	134	-
psma2	NC_042291.1	9073348	9077124	3777	-
ccdc127	NC_042291.1	9078473	9080953	2481	-
sdha	NC_042291.1	9081155	9086530	5376	+
LOC101076803	NC_042291.1	9087506	9094772	7267	-
LOC101077027	NC_042291.1	9095659	9101781	6123	-
LOC101064025	NC_042291.1	11626557	11652290	25734	-
LOC115250494	NC_042291.1	11652896	11657825	4930	-
LOC115246513	NC_042292.1	12818740	12868216	49477	-
slc6a9	NC_042306.1	13630324	13662631	32308	-
