## Supplementary material for "Population genomics reveal genetic variants associated with lunar-regulated spawning time in grass puffer": Table S2

### Sheet: Table S2
Table S2. Differentially expressed genes between western and eastern populations
GeneID	Symbol	Western populations- Expression	Eastern populations- Expression	log2FoldChange (Eastern populations / Western populations)	Padj	Up/Down- Regulation	Pvalue	Description
101061086	f13a1	28.3564	9.74599	-1.31018	0.00136352	Down	8.46093e-05	coagulation factor XIII A chain
101061742	LOC101061742	11.7889	2.55994	-1.90949	0.000639968	Down	3.27183e-05	myeloid-associated differentiation marker-like protein 2
101061903	ccr12a	246.105	96.4297	-1.25767	2.57693e-06	Down	3.51661e-08	chemokine (C-C motif) receptor 12a
101062872	LOC101062872	17.4842	5.81645	-1.30871	0.00271377	Down	0.000205428	beta-1,3-galactosyltransferase 2-like
101063211	LOC101063211	31.2567	10.9018	-1.36327	9.31387e-05	Down	3.02557e-06	gamma-aminobutyric acid receptor subunit rho-3-like
101063241	atp8b3	15.6513	4.87125	-1.47319	0.000433329	Down	2.00327e-05	ATPase phospholipid transporting 8B3
101063289	sptssb	31.3931	8.34095	-1.81831	1.87768e-09	Down	7.61284e-12	serine palmitoyltransferase, small subunit B
101064252	LOC101064252	72.9314	30.8485	-1.12242	5.71436e-05	Down	1.59352e-06	TRPM8 channel-associated factor homolog
101064408	LOC101064408	12.5542	47.2234	1.74549	2.37523e-05	Up	5.27307e-07	endonuclease domain-containing 1 protein-like
101064596	LOC101064596	111.089	52.6556	-1.03103	2.44474e-10	Down	7.73614e-13	Fc receptor-like protein 5
101064707	hspb9l	99.0835	307.991	1.43712	0.000401404	Up	1.82393e-05	heat shock protein, alpha-crystallin-related, b9-like
101065044	LOC101065044	4.78483	16.9942	1.53476	0.00176178	Up	0.000118381	myeloid-associated differentiation marker-like protein 2
101065106	LOC101065106	31.6948	13.664	-1.09714	6.10717e-05	Down	1.74836e-06	solute carrier family 2, facilitated glucose transporter member 1-like
101065400	LOC101065400	6.24675	17.8967	1.12003	0.0125126	Up	0.00148781	beta-1,4-galactosyltransferase 1-like
101065971	plac8	23.7325	2.06949	-3.24528	7.29077e-06	Down	1.27368e-07	placenta associated 8
101066835	LOC101066835	326.22	129.266	-1.25704	2.3866e-07	Down	1.93524e-09	collagen alpha-5(IV) chain-like
101066951	cldn2	15.8066	38.3655	1.05458	0.00305464	Up	0.000242256	claudin 2
101067094	msx3	19.194	5.70291	-1.48845	0.0012399	Down	7.52215e-05	muscle segment homeobox 3
101067097	LOC101067097	315.202	3201.35	3.10449	3.53943e-06	Up	5.17355e-08	heat shock 70 kDa protein 1-like
101067318	LOC101067318	324.275	2992.91	2.95507	9.17623e-06	Up	1.69687e-07	heat shock 70 kDa protein 1
101067360	LOC101067360	1969.25	780.323	-1.21296	4.15595e-05	Down	1.09074e-06	tetraspanin-8-like
101067781	LOC101067781	10.7366	23.9338	1.01103	0.000516986	Up	2.49994e-05	non-muscle caldesmon-like
101067989	hspa1b	9.60991	44.8735	1.90217	0.00107397	Up	6.26591e-05	heat shock protein family A (Hsp70) member 1B
101068458	plaua	17.3587	5.59411	-1.27783	0.00673759	Down	0.000662266	plasminogen activator, urokinase a
101068853	hsp90aa1.2	6013.29	23428.8	1.82147	5.37258e-06	Up	8.6784e-08	heat shock protein 90, alpha (cytosolic), class A member 1, tandem duplicate 2
101069079	hsp90aa1.1	77.6308	273.449	1.61897	0.000182316	Up	6.87797e-06	heat shock protein 90, alpha (cytosolic), class A member 1, tandem duplicate 1
101069290	ascl1b	24.7364	54.9742	1.08943	8.30986e-08	Up	5.91654e-10	achaete-scute family bHLH transcription factor 1b
101069370	LOC101069370	166.002	357.839	1.0016	7.38038e-05	Up	2.21503e-06	vegetative cell wall protein gp1-like
101069702	LOC101069702	10.6171	36.5071	1.31193	0.0120337	Up	0.0014131	anoctamin-9-like
101070044	mcm8	41.6099	17.9579	-1.09799	4.50344e-05	Down	1.21131e-06	minichromosome maintenance 8 homologous recombination repair factor
101070191	LOC101070191	1791.07	321.398	-2.24256	4.59021e-05	Down	1.23692e-06	retinal cone rhodopsin-sensitive cGMP 3',5'-cyclic phosphodiesterase subunit gamma-like
101070339	hao2	7.5612	24.2544	1.2498	0.0110038	Up	0.00126289	hydroxyacid oxidase 2 (long chain)
101070550	LOC101070550	53.4708	176.72	1.50768	0.000483287	Up	2.27963e-05	P2X purinoceptor 4
101071780	LOC101071780	52.3415	18.9948	-1.10356	0.00982243	Down	0.0010903	GTPase IMAP family member 7-like
101071898	LOC101071898	18204.8	2272.6	-2.76061	7.06082e-06	Down	1.20816e-07	follicle stimulating hormone subunit beta
101072009	LOC101072009	16.4636	77.6133	2.04532	2.38664e-05	Up	5.32201e-07	ornithine carbamoyltransferase, mitochondrial
101072225	gpr161a	19.6297	71.976	1.52635	0.00358513	Up	0.000299396	G protein-coupled receptor 161a
101072462	si:busm1-57f23.1	40.5569	17.4074	-1.1061	3.84923e-05	Down	9.85135e-07	uncharacterized LOC101072462
101072682	hikeshi	110.089	238.537	1.01462	4.26292e-05	Up	1.12343e-06	heat shock protein nuclear import factor hikeshi
101073202	ptafr	14.4918	5.5159	-1.20796	0.000795657	Down	4.2841e-05	platelet-activating factor receptor
101073999	LOC101073999	105.551	946.82	2.90419	1.65943e-05	Up	3.44604e-07	heat shock 70 kDa protein 1
101074384	LOC101074384	15.6158	6.48815	-1.06975	0.00201963	Down	0.0001411	alpha-2-macroglobulin-like
101075697	LOC101075697	24.9356	10.0097	-1.18582	8.25376e-05	Down	2.57917e-06	potassium voltage-gated channel subfamily A member 10-like
101076460	cdx1b	3.02045	9.69198	1.37623	0.00322285	Up	0.000260696	caudal type homeobox 1 b
101076595	LOC101076595	16.959	6.12823	-1.20541	0.00322543	Down	0.000261224	calpain-2 catalytic subunit-like
101077746	hfm1	106.784	45.0191	-1.20287	2.1525e-12	Down	3.40569e-15	helicase for meiosis 1
101077869	LOC101077869	31.3628	66.0089	1.00285	2.50256e-06	Up	3.39037e-08	dynein regulatory complex subunit 4-like
101077959	LOC101077959	275.251	766.595	1.315	0.000231912	Up	9.20768e-06	NAD(P)(+)--arginine ADP-ribosyltransferase 1-like
101078254	LOC101078254	230.94	670.926	1.37104	0.000203096	Up	7.86276e-06	endonuclease domain-containing 1 protein-like
101078561	per3	2059.08	1007.68	-1.00339	5.49348e-15	Down	3.53104e-18	period circadian clock 3
101078601	dpys	11.1731	29.4522	1.30107	2.02096e-06	Up	2.59496e-08	dihydropyrimidinase
105416236	LOC105416236	82.2794	33.7265	-1.11743	0.000643018	Down	3.2906e-05	interferon-induced protein 44-like
105417532	tdrd6	28.3209	12.2965	-1.04718	0.000550929	Down	2.70221e-05	tudor domain containing 6
105417669	LOC105417669	246.577	1147.34	2.10013	6.74322e-08	Up	4.70108e-10	anionic trypsin-like
105417809	zgc:152986	10.4679	4.00261	-1.01232	0.0134465	Down	0.00164749	uncharacterized LOC105417809
105418898	LOC105418898	79.0103	247.419	1.45006	0.000334848	Up	1.45694e-05	trypsin-1-like
105419379	LOC105419379	19.2298	6.57529	-1.22966	0.0053842	Down	0.000495835	uncharacterized LOC105419379
105419593	LOC105419593	5.75176	14.1184	1.05974	0.00406902	Up	0.00035067	uncharacterized LOC105419593
105419927	LOC105419927	67.9381	252.793	1.76058	3.53943e-06	Up	5.18008e-08	anionic trypsin-2-like
115246489	LOC115246489	21.4629	56.5107	1.02698	0.0127433	Up	0.00153298	trypsin-1-like
115246770	LOC115246770	357.308	964.198	1.10845	0.00833338	Up	0.000879749	fibroin heavy chain-like
115246790	LOC115246790	5.06074	27.4334	1.87426	0.00789684	Up	0.000813697	uncharacterized LOC115246790
115246935	LOC115246935	6.9634	16.8339	1.03548	0.00405074	Up	0.000348894	uncharacterized LOC115246935
115247270	LOC115247270	9.38822	2.55467	-1.56396	0.00234281	Down	0.000170049	cytochrome P450 2J6-like
115248354	LOC115248354	10.991	3.32746	-1.41238	0.00348515	Down	0.000289668	uncharacterized LOC115248354
115248890	LOC115248890	10.0092	3.70945	-1.16885	0.00442855	Down	0.000391289	uncharacterized LOC115248890
115249513	LOC115249513	16.6192	0.380172	-5.00084	1.07138e-05	Down	2.01445e-07	isoaspartyl peptidase/L-asparaginase-like
115250747	LOC115250747	10.1619	1.7993	-2.09815	0.00171413	Down	0.000113937	uncharacterized LOC115250747
115251126	LOC115251126	19.0221	52.7097	1.07336	0.0133166	Up	0.0016217	protein spire homolog 2-like
115251393	LOC115251393	15.079	5.33982	-1.07724	0.0145825	Down	0.00183426	zona pellucida-like domain-containing protein 1
115251733	LOC115251733	1.50668	7.18336	1.39521	0.0263137	Up	0.00404496	uncharacterized LOC115251733
115252082	LOC115252082	58.5876	23.4084	-1.1404	0.000877307	Down	4.83657e-05	uncharacterized LOC115252082
115252281	LOC115252281	15.9587	4.94902	-1.34183	0.0053091	Down	0.000486866	eukaryotic translation initiation factor 4 gamma 1-like
115252737	LOC115252737	1.64962	14.7002	2.50023	0.00548959	Up	0.000509195	complement C1q-like protein 4
115253048	LOC115253048	19.4631	6.61652	-1.43644	1.28774e-05	Down	2.52137e-07	uncharacterized LOC115253048
115253220	LOC115253220	2.52544	9.69492	1.45353	0.0107626	Up	0.00123245	coiled-coil domain-containing protein 40-like
115253375	LOC115253375	83.214	262.225	1.45108	0.000435378	Up	2.01706e-05	trypsin-1-like
503506	apoA-IV2	9.93785	22.6829	1.03549	0.000686036	Up	3.56162e-05	apolipoprotein A-IV2
778005	fgc6ast2	4.94569	18.907	1.45386	0.0102035	Up	0.00115076	astacin like metallo-protease
BGI_novel_G000209		37.1585	129.473	1.19309	0.0204873	Up	0.00290215
BGI_novel_G000211		63.6673	201.833	1.40068	0.0018084	Up	0.000123034
BGI_novel_G000212		59.0274	251.757	1.85403	0.00023572	Up	9.42879e-06
BGI_novel_G000214		21.0702	89.8474	1.52428	0.012594	Up	0.00150568
BGI_novel_G000216		18.7974	59.195	1.21236	0.0126661	Up	0.00151868
BGI_novel_G000217		116.511	530.077	2.02351	5.40492e-06	Up	8.76545e-08
BGI_novel_G000279		7.66194	38.9781	2.06831	0.000362868	Up	1.5968e-05
BGI_novel_G000364		19.3619	45.5091	1.06292	0.000999436	Up	5.7273e-05
BGI_novel_G000423		29.1211	85.5347	1.34754	0.0007107	Up	3.71778e-05
