## Supplementary material for "Population genomics reveal genetic variants associated with lunar-regulated spawning time in grass puffer": Table S3

### Sheet: Table S4
Table S3. Target sequence of gRNAs used for triple CRISPR method
	gRNA target sequence	Genomic location	Strand	GC content (%)
Fugu_prrt1l_gRNA1	CGGCGGGTATGCGGGTCCAACGG	NC_042291.1:9094448	+	70
Fugu_prrt1l_gRNA2	TACGGAGGGGCCCCGCAGTACGG	NC_042291.1:9093601	-	70
Fugu_prrt1l_gRNA3	AACCACATTGGGGACCAGCAGGG	NC_042291.1:9088582	-	55
